# Apposed networks of interacting TCRs and BCRs exhibiting mosaicked CDR3 sequences made of fixed junctional motifs

**DOI:** 10.1101/2023.05.06.539704

**Authors:** Rizwan Ahmed, Neha Majety, Kevin C. Chan, Adebola Giwa, Joseph Heinemann, Hao Zhang, Joseph Margolick, Rafid Al-Hallaf, Prajita Paul, David R. Bell, Yi Song, Sangyun Lee, Ruhong Zhou, Risa M Wolfe, Thomas Donner, Chunfa Jie, Abdel Rahim A Hamad

**Author notes:** Correspondence to: Abdel Rahim Hamad. and (R.Z). These authors contributed equally (Rizwan Ahmed, Neha Majety).

## Abstract

T and B cells are the two arms of the adaptive immune system that mediate cellular and humoral immunity, respectively, using highly diverse repertoires of antigen receptors. T cells recognize antigens using the T cell receptor (TCR), whereas B cells use the B cell receptor (BCR or surface immunoglobulin). Complementary determining regions (CDR3) of TCRs and BCRs are randomly generated through somatic VDJ recombination and nucleotide deletions and insertions at the V-D and D-J junctions. Contrary to this paradigm, here we describe two networks of millions of TCRβ and IGH clonotypes that are made from only two CDR3 sequences and associated with more 63 diseases. The TCRβ network members bore either the prototypic signature CDR3 sequence (CASSPGTEAFF), its N-terminal VD motif (CASSPGT) recombined with various Jβ segments (CASSPGT-**J**β**x**) or its DJβ motif recombined with various Vβ (**V**β**x**-PGTEAFF). The BCR network members exhibit one signature CDR3 sequence (CARx_1-4_DTAMVYYFYDW) made from an invariant DJH motif (DTAMVYYFDYW) combined with various VH genes. The prototypes of the two networks are apparently teleogically related as they were dually expressed on the rare population of dual expresser (DE) lymphocytes and molecular dynamic simulations show that they were interacting partners. We conclude that members of the two networks represent a core set of evolutionary-conserved primordial antigen receptors that play fundamental roles in host defense and autoimmune diseases.
