## Supplemental table 16b for "Apposed networks of interacting TCRs and BCRs exhibiting mosaicked CDR3 sequences made of fixed junctional motifs"

### Sheet: All
MasterFile_NpodCaseid	Nucleotide	AminoAcid	ReadCount	FrequencyCount	CDR3Length	vMaxResolved	dMaxResolved	jMaxResolved	MasterFile_CellType	MasterFile_CellSource
6161	AGACAACGCCAAGAACTCACTGTATCTGCAAATGAACAGCCTGAGAGCCGAGGACACGGCTGTGTATTACTGTGCGAGAGTGGGCGTGGATACAGCTATGGTCTACTACTTTGACTACTGGGGCCAGGGA	CARVGVDTAMVYYFDYW	38	0.00228315	51	IGHV03	IGHD05	IGHJ04-01*02	IgH	pLN
6264	CAATTCCAAGAACACGCTGTATCTGCAAATGAACAGCCTGAGAGCTGAGGACACGGCTGTGTATTACTGTGCGAAAGATGCGGACGTGGATACAGCTATGGTTTACTACTTTGACTACTGGGGCCAGGGA	CAKDADVDTAMVYYFDYW	32	0.00070713	54	IGHV03	IGHD05	IGHJ04-01*02	IgH	pLN
6264	AGACAACGCCAAGAACTCACTGTATCTGCAAATGAACAGCCTGAGAGCCGAGGACACGGCTGTGTATTACTGTGCGAGAGCCCTAGTGGATACAGCTATGGTTTACTACTTTGACTACTGGGGCCAGGGA	CARALVDTAMVYYFDYW	27	0.00059664	51	IGHV03	IGHD05	IGHJ04-01*02	IgH	pLN
6264	AGTAGACACGTCCAAGAACCAGTTCTCCCTGAAGCTGAGCTCTGTGACCGCTGCGGACACGGCCGTGTATTACTGTGCGAGAGGCGTGGATACAGCTATGGTATACTACTTTGACTACTGGGGCCAGGGA	CARGVDTAMVYYFDYW	3	6.629e-05	48	IGHV04	IGHD05	IGHJ04-01*02	IgH	pLN
6265	ATCAGTAGACACGTCTAAGAACCAGTTCTCCCTGAAGCTGAGCTCTGTGACTGCCGCGGACACGGCCGTGTATTACTGTGCGAGAGTCGACACAGCTATGGTGTACTACTTTGACTACTGGGGCCAGGGA	CARVDTAMVYYFDYW	15	0.00045089	45	IGHV04	IGHD05	IGHJ04-01*02	IgH	pLN
6265	CAGAGACAACGCCAAGAACTCCCTGTATCTGCAAATGAACAGTCTGAGAGCTGAGGACACGGCCTTGTATTACTGTGCAAAAGCGGGGGATACAGCTATGGTTTACTACTTTGACTACTGGGGCCAGGGA	CAKAGDTAMVYYFDYW	8	0.00024047	48	IGHV03-09	IGHD05	IGHJ04-01*02	IgH	pLN
6266	CAAATCCACGAGCACAGCCTACATGGAGCTGAGCAGCCTGAGATCTGAGGACACGGCCGTGTATTACTGTGCGAGCAAGAGGGCCGTGGATACAGCTATGGTCTACTACTTTGACTACTGGGGCCAGGGA	CASKRAVDTAMVYYFDYW	47	0.00153517	54	IGHV01-69	IGHD05	IGHJ04-01*02	IgH	PBMC
6266	AGACAATGCCAAGAACTCACTGTATCTGCAAATGAACAGCCTGAGAGACGAGGACACGGCTGTGTATTACTGTGCGAGAGATGGGACGGATACAGCTATGGTGTACTACTTTGACTACTGGGGCCAGGGA	CARDGTDTAMVYYFDYW	2	0.00010354	51	IGHV03-48*02	IGHD05	IGHJ04-01*02	IgH	pLN
6271	TTCCAAGAACACGCTGTATCTGCAAATGAACAGCCTGAGAGCTGAGGACACGGCTGTGTATTACTGTGCGAGAGATCCAGGGGGTGTGGATACAGCTATGGTCTACTACTTTGACTACTGGGGCCAGGGA	CARDPGGVDTAMVYYFDYW	3	0.00013261	57	IGHV03	IGHD05	IGHJ04-01*02	IgH	iLN (non-pancreatic)
6273	AGCCGACAAGTCCATCAGCACCGCCTACCTGCAGTGGAGCAGCCTGAAGGCCTCGGACACCGCCATGTATTACTGTGCGAGACGGGGGGATACAGCTATGGTGTACTACTTTGACTACTGGGGCCAGGGA	CARRGDTAMVYYFDYW	61	0.00135547	48	IGHV05-51	IGHD05	IGHJ04-01*02	IgH	iLN (non-pancreatic)
6273	CACGTCCACGAGCACAGTCTACATGGAGCTGAGCAGCCTGAGATCTGAGGACACGGCCGTGTATTACTGTGCGAGAGCTCCTAACGTGGATACAGCTATGGTTTACTACTTTGACTACTGGGGCCAGGGA	CARAPNVDTAMVYYFDYW	42	0.00093327	54	IGHV01-46	IGHD05	IGHJ04-01*02	IgH	iLN (non-pancreatic)
6278	CAACGCCAAGAACTCACTGTATCTGCAAATGAACAGCCTGAGAGCCGAGGACACGGCTGTGTATTACTGTGCGAGAGATAACTACGTGGATACAGCTATGGTATACTACTTTGACTACTGGGGCCAGGGA	CARDNYVDTAMVYYFDYW	16	0.00110113	54	IGHV03	IGHD05	IGHJ04-01*02	IgH	iLN (non-pancreatic)
6278	AGCCGACAAGTCCATCAGCACCACCTACCTGCAGTGGAGCAGCCTGAAGGCCTCGGACACCGCCATGTATTACTGTGCGAGACTCAGCGATACAGCTATGGTATACTACTTTGACTACTGGGGCCAGGGA	CARLSDTAMVYYFDYW	20	0.00058085	48	IGHV05-51	IGHD05	IGHJ04-01*02	IgH	pLN
6278	AGCCGACAAGTCCATCAGCACCGCCTACCTGCAGTGGAGCAGCCTGAAGGCCTCGGACACCGCCATGTATTACTGTGCGAGACTCAGCGATACAGCTATGGTATACTACTTTGACTACTGGGGCCAGGGA	CARLSDTAMVYYFDYW	14	0.0004066	48	IGHV05-51	IGHD05	IGHJ04-01*02	IgH	pLN
6278	AGTAGACACGTCCAAGAACCAGTTCTCCCTGAAGCTGAGCTCTGTGACCGCTGCGGACACGGCCGTGTATTACTGTGCGAGAGTAGTGGATACAGCTATGGTCTACTACTTTGACTACTGGGGCCAGGGA	CARVVDTAMVYYFDYW	5	0.00014521	48	IGHV04	IGHD05	IGHJ04-01*02	IgH	pLN
6279	CAATTCCAAGAACACGCTGTATCTGCAAATGAACAGCCTGAGAGCCGAGGACACGGCCGTATATTACTGTGCGAAAGGGACCCTTGTGGATACAGCTATGGTTTACTACTTTGACTACTGGGGCCAGGGA	CAKGTLVDTAMVYYFDYW	5	0.00024433	54	IGHV03-23	IGHD05	IGHJ04-01*02	IgH	iLN (non-pancreatic)
6284	CGACAAGTCCATCAGCACCGCCTACCTGCAGTGGAGCAGCCTGAAGGCCTCGGACACCGCCATGTATTACTGTGCGAGGGGATGGGGGGATACAGCTATGGTTTACTACTTTGACTACTGGGGCCAGGGA	CARGWGDTAMVYYFDYW	66	0.0025528	51	IGHV05-51	IGHD05	IGHJ04-01*02	IgH	pLN
6287	CTCAGCCGACAAGTCCATCAGCACCGCCTACCTGCAGTGGAGCAGCCTGAAGGCCTCGGACACCGCCATGTATTACTGTGCGAGACTGGATACAGCTATGGTTTACTACTTTGACTACTGGGGCCAGGGA	CARLDTAMVYYFDYW	25	0.00181394	45	IGHV05-51	IGHD05	IGHJ04-01*02	IgH	pLN
6288	AGACAATTCCAAGAACACGCTGTATCTGCAAATGAACAGCCTGAGAGCCGAGGACACGGCCGTATATTACTGTGCGAAAGTGAATGTGGATACAGCTATGGTGTACTACTTTGACTACTGGGGCCAGGGA	CAKVNVDTAMVYYFDYW	4	0.00010319	51	IGHV03-23	IGHD05	IGHJ04-01*02	IgH	Spleen

### Sheet: Control
MasterFile_NpodCaseid	Nucleotide	AminoAcid	ReadCount	FrequencyCount	CDR3Length	vMaxResolved	dMaxResolved	jMaxResolved	MasterFile_CellType	MasterFile_CellSource
6271	TTCCAAGAACACGCTGTATCTGCAAATGAACAGCCTGAGAGCTGAGGACACGGCTGTGTATTACTGTGCGAGAGATCCAGGGGGTGTGGATACAGCTATGGTCTACTACTTTGACTACTGGGGCCAGGGA	CARDPGGVDTAMVYYFDYW	3	0.00013261	57	IGHV03	IGHD05	IGHJ04-01*02	IgH	iLN (non-pancreatic)
6278	CAACGCCAAGAACTCACTGTATCTGCAAATGAACAGCCTGAGAGCCGAGGACACGGCTGTGTATTACTGTGCGAGAGATAACTACGTGGATACAGCTATGGTATACTACTTTGACTACTGGGGCCAGGGA	CARDNYVDTAMVYYFDYW	16	0.00110113	54	IGHV03	IGHD05	IGHJ04-01*02	IgH	iLN (non-pancreatic)
6278	AGCCGACAAGTCCATCAGCACCACCTACCTGCAGTGGAGCAGCCTGAAGGCCTCGGACACCGCCATGTATTACTGTGCGAGACTCAGCGATACAGCTATGGTATACTACTTTGACTACTGGGGCCAGGGA	CARLSDTAMVYYFDYW	20	0.00058085	48	IGHV05-51	IGHD05	IGHJ04-01*02	IgH	pLN
6278	AGCCGACAAGTCCATCAGCACCGCCTACCTGCAGTGGAGCAGCCTGAAGGCCTCGGACACCGCCATGTATTACTGTGCGAGACTCAGCGATACAGCTATGGTATACTACTTTGACTACTGGGGCCAGGGA	CARLSDTAMVYYFDYW	14	0.0004066	48	IGHV05-51	IGHD05	IGHJ04-01*02	IgH	pLN
6278	AGTAGACACGTCCAAGAACCAGTTCTCCCTGAAGCTGAGCTCTGTGACCGCTGCGGACACGGCCGTGTATTACTGTGCGAGAGTAGTGGATACAGCTATGGTCTACTACTTTGACTACTGGGGCCAGGGA	CARVVDTAMVYYFDYW	5	0.00014521	48	IGHV04	IGHD05	IGHJ04-01*02	IgH	pLN
6279	CAATTCCAAGAACACGCTGTATCTGCAAATGAACAGCCTGAGAGCCGAGGACACGGCCGTATATTACTGTGCGAAAGGGACCCTTGTGGATACAGCTATGGTTTACTACTTTGACTACTGGGGCCAGGGA	CAKGTLVDTAMVYYFDYW	5	0.00024433	54	IGHV03-23	IGHD05	IGHJ04-01*02	IgH	iLN (non-pancreatic)
6288	AGACAATTCCAAGAACACGCTGTATCTGCAAATGAACAGCCTGAGAGCCGAGGACACGGCCGTATATTACTGTGCGAAAGTGAATGTGGATACAGCTATGGTGTACTACTTTGACTACTGGGGCCAGGGA	CAKVNVDTAMVYYFDYW	4	0.00010319	51	IGHV03-23	IGHD05	IGHJ04-01*02	IgH	Spleen

### Sheet: T1D
MasterFile_NpodCaseid	Nucleotide	AminoAcid	ReadCount	FrequencyCount	CDR3Length	vMaxResolved	dMaxResolved	jMaxResolved	MasterFile_CellType	MasterFile_CellSource
6161	AGACAACGCCAAGAACTCACTGTATCTGCAAATGAACAGCCTGAGAGCCGAGGACACGGCTGTGTATTACTGTGCGAGAGTGGGCGTGGATACAGCTATGGTCTACTACTTTGACTACTGGGGCCAGGGA	CARVGVDTAMVYYFDYW	38	0.00228315	51	IGHV03	IGHD05	IGHJ04-01*02	IgH	pLN
6264	CAATTCCAAGAACACGCTGTATCTGCAAATGAACAGCCTGAGAGCTGAGGACACGGCTGTGTATTACTGTGCGAAAGATGCGGACGTGGATACAGCTATGGTTTACTACTTTGACTACTGGGGCCAGGGA	CAKDADVDTAMVYYFDYW	32	0.00070713	54	IGHV03	IGHD05	IGHJ04-01*02	IgH	pLN
6264	AGACAACGCCAAGAACTCACTGTATCTGCAAATGAACAGCCTGAGAGCCGAGGACACGGCTGTGTATTACTGTGCGAGAGCCCTAGTGGATACAGCTATGGTTTACTACTTTGACTACTGGGGCCAGGGA	CARALVDTAMVYYFDYW	27	0.00059664	51	IGHV03	IGHD05	IGHJ04-01*02	IgH	pLN
6264	AGTAGACACGTCCAAGAACCAGTTCTCCCTGAAGCTGAGCTCTGTGACCGCTGCGGACACGGCCGTGTATTACTGTGCGAGAGGCGTGGATACAGCTATGGTATACTACTTTGACTACTGGGGCCAGGGA	CARGVDTAMVYYFDYW	3	6.629e-05	48	IGHV04	IGHD05	IGHJ04-01*02	IgH	pLN
6265	ATCAGTAGACACGTCTAAGAACCAGTTCTCCCTGAAGCTGAGCTCTGTGACTGCCGCGGACACGGCCGTGTATTACTGTGCGAGAGTCGACACAGCTATGGTGTACTACTTTGACTACTGGGGCCAGGGA	CARVDTAMVYYFDYW	15	0.00045089	45	IGHV04	IGHD05	IGHJ04-01*02	IgH	pLN
6265	CAGAGACAACGCCAAGAACTCCCTGTATCTGCAAATGAACAGTCTGAGAGCTGAGGACACGGCCTTGTATTACTGTGCAAAAGCGGGGGATACAGCTATGGTTTACTACTTTGACTACTGGGGCCAGGGA	CAKAGDTAMVYYFDYW	8	0.00024047	48	IGHV03-09	IGHD05	IGHJ04-01*02	IgH	pLN
6266	CAAATCCACGAGCACAGCCTACATGGAGCTGAGCAGCCTGAGATCTGAGGACACGGCCGTGTATTACTGTGCGAGCAAGAGGGCCGTGGATACAGCTATGGTCTACTACTTTGACTACTGGGGCCAGGGA	CASKRAVDTAMVYYFDYW	47	0.00153517	54	IGHV01-69	IGHD05	IGHJ04-01*02	IgH	PBMC
6266	AGACAATGCCAAGAACTCACTGTATCTGCAAATGAACAGCCTGAGAGACGAGGACACGGCTGTGTATTACTGTGCGAGAGATGGGACGGATACAGCTATGGTGTACTACTTTGACTACTGGGGCCAGGGA	CARDGTDTAMVYYFDYW	2	0.00010354	51	IGHV03-48*02	IGHD05	IGHJ04-01*02	IgH	pLN

### Sheet: T2D
MasterFile_NpodCaseid	Nucleotide	AminoAcid	ReadCount	FrequencyCount	CDR3Length	vMaxResolved	dMaxResolved	jMaxResolved	MasterFile_CellType	MasterFile_CellSource
6273	AGCCGACAAGTCCATCAGCACCGCCTACCTGCAGTGGAGCAGCCTGAAGGCCTCGGACACCGCCATGTATTACTGTGCGAGACGGGGGGATACAGCTATGGTGTACTACTTTGACTACTGGGGCCAGGGA	CARRGDTAMVYYFDYW	61	0.00135547	48	IGHV05-51	IGHD05	IGHJ04-01*02	IgH	iLN (non-pancreatic)
6273	CACGTCCACGAGCACAGTCTACATGGAGCTGAGCAGCCTGAGATCTGAGGACACGGCCGTGTATTACTGTGCGAGAGCTCCTAACGTGGATACAGCTATGGTTTACTACTTTGACTACTGGGGCCAGGGA	CARAPNVDTAMVYYFDYW	42	0.00093327	54	IGHV01-46	IGHD05	IGHJ04-01*02	IgH	iLN (non-pancreatic)

### Sheet: TBD
MasterFile_NpodCaseid	Nucleotide	AminoAcid	ReadCount	FrequencyCount	CDR3Length	vMaxResolved	dMaxResolved	jMaxResolved	MasterFile_CellType	MasterFile_CellSource
6284	CGACAAGTCCATCAGCACCGCCTACCTGCAGTGGAGCAGCCTGAAGGCCTCGGACACCGCCATGTATTACTGTGCGAGGGGATGGGGGGATACAGCTATGGTTTACTACTTTGACTACTGGGGCCAGGGA	CARGWGDTAMVYYFDYW	66	0.0025528	51	IGHV05-51	IGHD05	IGHJ04-01*02	IgH	pLN
6287	CTCAGCCGACAAGTCCATCAGCACCGCCTACCTGCAGTGGAGCAGCCTGAAGGCCTCGGACACCGCCATGTATTACTGTGCGAGACTGGATACAGCTATGGTTTACTACTTTGACTACTGGGGCCAGGGA	CARLDTAMVYYFDYW	25	0.00181394	45	IGHV05-51	IGHD05	IGHJ04-01*02	IgH	pLN
