## Supplemental table 6c for "Apposed networks of interacting TCRs and BCRs exhibiting mosaicked CDR3 sequences made of fixed junctional motifs"

### Sheet: CASSGPTEAFF ALL
MasterFile_NpodCaseid	Nucleotide	AminoAcid	ReadCount	FrequencyCount	CDR3Length	vMaxResolved	dMaxResolved	jMaxResolved	MasterFile_CellType	MasterFile_CellSource
6208	ACTCTGAAGATCCGGTCCACAAAGCTGGAGGACTCAGCCATGTACTTCTGTGCCAGCAGTGGGCCGACTGAAGCTTTCTTTGGACAA	CASSGPTEAFF	76	0.00239809	33	TCRBV02-01*01	TCRBD01-01*01	TCRBJ01-01*01	Tconv	pLN
6288	GAGATGAATGTGAGCACCTTGGAGCTGGGGGACTCGGCCCTTTATCTTTGCGCCAGCAGCGGGCCCACTGAAGCTTTCTTTGGACAA	CASSGPTEAFF	22	0.00207387	33	TCRBV05-01*01	TCRBD01-01*01	TCRBJ01-01*01	Tconv	Spleen
6161	ATCCTGAGGATCCAGCAGGTAGTGCGAGGAGATTCGGCAGCTTATTTCTGTGCCAGCTCGGGGCCGACTGAAGCTTTCTTTGGACAA	CASSGPTEAFF	3	0.00193397	33	TCRBV18-01*01	TCRBD01-01*01	TCRBJ01-01*01	Treg	pLN
6288	TCCCTGATTCTGGAGTCCGCCAGCACCAACCAGACATCTATGTACCTCTGTGCCAGCAGTGGTCCCACTGAAGCTTTCTTTGGACAA	CASSGPTEAFF	8	0.00070462	33	TCRBV28-01*01	unresolved	TCRBJ01-01*01	CD8+	pLN
6278	TCGCTCAGGCTGGAGTCGGCTGCTCCCTCCCAGACATCTGTGTACTTCTGTGCCAGCTCGGGGCCCACTGAAGCTTTCTTTGGACAA	CASSGPTEAFF	8	0.00060313	33	TCRBV06-01*01	unresolved	TCRBJ01-01*01	Tconv	Spleen

### Sheet: T1D
MasterFile_NpodCaseid	Nucleotide	AminoAcid	ReadCount	FrequencyCount	CDR3Length	vMaxResolved	dMaxResolved	jMaxResolved	MasterFile_CellType	MasterFile_CellSource
6208	ACTCTGAAGATCCGGTCCACAAAGCTGGAGGACTCAGCCATGTACTTCTGTGCCAGCAGTGGGCCGACTGAAGCTTTCTTTGGACAA	CASSGPTEAFF	76	0.00239809	33	TCRBV02-01*01	TCRBD01-01*01	TCRBJ01-01*01	Tconv	pLN
6161	ATCCTGAGGATCCAGCAGGTAGTGCGAGGAGATTCGGCAGCTTATTTCTGTGCCAGCTCGGGGCCGACTGAAGCTTTCTTTGGACAA	CASSGPTEAFF	3	0.00193397	33	TCRBV18-01*01	TCRBD01-01*01	TCRBJ01-01*01	Treg	pLN

### Sheet: Control
MasterFile_NpodCaseid	Nucleotide	AminoAcid	ReadCount	FrequencyCount	CDR3Length	vMaxResolved	dMaxResolved	jMaxResolved	MasterFile_CellType	MasterFile_CellSource
6288	GAGATGAATGTGAGCACCTTGGAGCTGGGGGACTCGGCCCTTTATCTTTGCGCCAGCAGCGGGCCCACTGAAGCTTTCTTTGGACAA	CASSGPTEAFF	22	0.00207387	33	TCRBV05-01*01	TCRBD01-01*01	TCRBJ01-01*01	Tconv	Spleen
6288	TCCCTGATTCTGGAGTCCGCCAGCACCAACCAGACATCTATGTACCTCTGTGCCAGCAGTGGTCCCACTGAAGCTTTCTTTGGACAA	CASSGPTEAFF	8	0.00070462	33	TCRBV28-01*01	unresolved	TCRBJ01-01*01	CD8+	pLN
6278	TCGCTCAGGCTGGAGTCGGCTGCTCCCTCCCAGACATCTGTGTACTTCTGTGCCAGCTCGGGGCCCACTGAAGCTTTCTTTGGACAA	CASSGPTEAFF	8	0.00060313	33	TCRBV06-01*01	unresolved	TCRBJ01-01*01	Tconv	Spleen
