## Supplemental table 5 for "Apposed networks of interacting TCRs and BCRs exhibiting mosaicked CDR3 sequences made of fixed junctional motifs"

### Sheet: All
MasterFile_NpodCaseid	Nucleotide	AminoAcid	ReadCount	FrequencyCount	CDR3Length	vMaxResolved	dMaxResolved	jMaxResolved	MasterFile_CellType	MasterFile_CellSource
6161	CTGCTGGGGTTGGAGTCGGCTGCTCCCTCCCAAACATCTGTGTACTTCTGTGCCAGCAGTCCGGGGACTGAAGCTTTCTTTGGACAA	CASSPGTEAFF	37	0.00443167	33	TCRBV06	TCRBD02-01*01	TCRBJ01-01*01	CD8+	pLN
6161	ACCTTGGAGATCCAGCGCACAGAGCAGGGGGACTCGGCCATGTATCTCTGTGCCAGCAGCCCGGGGACTGAAGCTTTCTTTGGACAA	CASSPGTEAFF	6	0.00071865	33	TCRBV07-09	TCRBD02-01*01	TCRBJ01-01*01	CD8+	pLN
6161	CCTCTCACTGTGACATCGGCCCAAAAGAACCCGACAGCTTTCTATCTCTGTGCCAGTAGTCCTGGAACTGAAGCTTTCTTTGGACAA	CASSPGTEAFF	6	0.00071865	33	TCRBV19-01	unresolved	TCRBJ01-01*01	CD8+	pLN
6161	CCGCTCAGGCTGCTGTCGGCTGCTCCCTCCCAAACATCTGTGTACTTCTGTGCCAGCAGTCCGGGGACTGAAGCTTTCTTTGGACAA	CASSPGTEAFF	2	0.00023955	33	TCRBV06-05*01	TCRBD02-01*01	TCRBJ01-01*01	CD8+	pLN
6174	ATCCTGAGGATCCAGCAGGTAGTGCGAGGAGATTCGGCAGCTTATTTCTGTGCCAGCTCACCAGGAACTGAAGCTTTCTTTGGACAA	CASSPGTEAFF	23	0.00169998	33	TCRBV18-01*01	unresolved	TCRBJ01-01*01	Treg	pLN
6174	CCGCTCAGGCTGCTGTCGGCTGCTCCCTCCCAGACATCTGTGTACTTCTGTGCCAGCAGCCCTGGGACTGAAGCTTTCTTTGGACAA	CASSPGTEAFF	13	0.00164551	33	TCRBV06-05*01	unresolved	TCRBJ01-01*01	CD8+	pLN
6174	CCTCTCACTGTGACATCGGCCCAAAAGAACCCGACAGCTTTCTATCTCTGTGCCAGTAGTCCAGGGACTGAAGCTTTCTTTGGACAA	CASSPGTEAFF	22	0.00162607	33	TCRBV19-01	TCRBD01-01*01	TCRBJ01-01*01	Treg	pLN
6174	CCGCTCAGGCTGCTGTCGGCTGCTCCCTCCCAGACATCTGTGTACTTCTGTGCCAGCAGTCCCGGGACGGAAGCTTTCTTTGGACAA	CASSPGTEAFF	5	0.00063289	33	TCRBV06-05*01	unresolved	TCRBJ01-01*01	CD8+	pLN
6174	ACTCTGACGATCCAGCGCACAGAGCAGCGGGACTCGGCCATGTATCGCTGTGCCAGCAGCCCGGGAACTGAAGCTTTCTTTGGACAA	CASSPGTEAFF	5	0.00063289	33	TCRBV07-06*01	TCRBD02-01*02	TCRBJ01-01*01	CD8+	pLN
6174	GAGATGAATGTGAGCACCTTGGAGCTGGGGGACTCGGCCCTTTATCTTTGCGCCAGCAGCCCGGGCACTGAAGCTTTCTTTGGACAA	CASSPGTEAFF	2	0.00025316	33	TCRBV05-01*01	TCRBD02-01	TCRBJ01-01*01	CD8+	pLN
6174	ATCCTGAGGATCCAGCAGGTAGTGCGAGGAGATTCGGCAGCTTATTTCTGTGCCAGCTCACCGGGCACTGAAGCTTTCTTTGGACAA	CASSPGTEAFF	3	0.00022174	33	TCRBV18-01*01	unresolved	TCRBJ01-01*01	Treg	pLN
6193	ATCCTGAGGATCCAGCAGGTAGTGCGAGGAGATTCGGCAGCTTATTTCTGTGCCAGCTCCCCGGGGACTGAAGCTTTCTTTGGACAA	CASSPGTEAFF	13	0.00092453	33	TCRBV18-01*01	TCRBD02-01*01	TCRBJ01-01*01	Treg	pLN
6195	ATCCTGAGGATCCAGCAGGTAGTGCGAGGAGATTCGGCAGCTTATTTCTGTGCCAGCTCACCCGGAACTGAAGCTTTCTTTGGACAA	CASSPGTEAFF	23	0.00159497	33	TCRBV18-01*01	unresolved	TCRBJ01-01*01	CD8+	pLN
6195	CCCCTGATCCTGGAGTCGCCCAGCCCCAACCAGACCTCTCTGTACTTCTGTGCCAGCAGTCCGGGGACAGAAGCTTTCTTTGGACAA	CASSPGTEAFF	17	0.00117889	33	TCRBV27-01*01	TCRBD01-01*01	TCRBJ01-01*01	CD8+	pLN
6195	CTGCTGGGGTTGGAGTCGGCTGCTCCCTCCCAAACATCTGTGTACTTCTGTGCCAGCAGTCCGGGAACTGAAGCTTTCTTTGGACAA	CASSPGTEAFF	15	0.0010402	33	TCRBV06	TCRBD02-01*02	TCRBJ01-01*01	CD8+	pLN
6195	ACCTTGGAGATCCAGCGCACAGAGCAGGGGGACTCGGCCATGTATCTCTGTGCCAGCAGCCCAGGGACTGAAGCTTTCTTTGGACAA	CASSPGTEAFF	14	0.00097085	33	TCRBV07-09	TCRBD01-01*01	TCRBJ01-01*01	CD8+	pLN
6197	ATCCTGAGGATCCAGCAGGTAGTGCGAGGAGATTCGGCAGCTTATTTCTGTGCCAGCTCACCAGGGACTGAAGCTTTCTTTGGACAA	CASSPGTEAFF	17	0.00079518	33	TCRBV18-01*01	unresolved	TCRBJ01-01*01	Tconv	pLN
6197	ATCCTGAGGATCCAGCAGGTAGTGCGAGGAGATTCGGCAGCTTATTTCTGTGCCAGCTCACCTGGCACTGAAGCTTTCTTTGGACAA	CASSPGTEAFF	7	0.00032743	33	TCRBV18-01*01	unresolved	TCRBJ01-01*01	Tconv	pLN
6207	ACCTTGGAGATCCAGCGCACAGAGCAGGGGGACTCGGCCATGTATCTCTGTGCCAGCAGCCCGGGGACTGAAGCTTTCTTTGGACAA	CASSPGTEAFF	56	0.00477196	33	TCRBV07-09	TCRBD02-01*01	TCRBJ01-01*01	CD8+	Spleen
6207	AACCTTCACCTACACGCCCTGCAGCCAGAAGACTCAGCCCTGTATCTCTGCGCCAGCAGCCCTGGGACAGAAGCTTTCTTTGGACAA	CASSPGTEAFF	48	0.00309859	33	TCRBV04-01*01	TCRBD01-01*01	TCRBJ01-01*01	CD8+	iLN (non-pancreatic)
6207	CCGCTCAGGCTGCTGTCGGCTGCTCCCTCCCAGACATCTGTGTACTTCTGTGCCAGCAGTCCAGGAACTGAAGCTTTCTTTGGACAA	CASSPGTEAFF	27	0.00190093	33	TCRBV06-05*01	TCRBD01-01*01	TCRBJ01-01*01	Tconv	Spleen
6207	ATCCTGAGGATCCAGCAGGTAGTGCGAGGAGATTCGGCAGCTTATTTCTGTGCCAGCTCACCGGGTACTGAAGCTTTCTTTGGACAA	CASSPGTEAFF	37	0.00169948	33	TCRBV18-01*01	unresolved	TCRBJ01-01*01	Tconv	iLN (non-pancreatic)
6207	CCGCTCAGGCTGCTGTCGGCTGCTCCCTCCCAGACATCTGTGTACTTCTGTGCCAGCAGTCCCGGCACTGAAGCTTTCTTTGGACAA	CASSPGTEAFF	25	0.00154291	33	TCRBV06-05*01	TCRBD02-01	TCRBJ01-01*01	CD8+	pLN
6207	ACTCTGAAGATCCGGTCCACAAAGCTGGAGGACTCAGCCATGTACTTCTGTGCCAGCAGCCCCGGGACCGAAGCTTTCTTTGGACAA	CASSPGTEAFF	33	0.00151575	33	TCRBV02-01*01	unresolved	TCRBJ01-01*01	Tconv	iLN (non-pancreatic)
6207	ATCCTGAGGATCCAGCAGGTAGTGCGAGGAGATTCGGCAGCTTATTTCTGTGCCAGCTCACCTGGCACTGAAGCTTTCTTTGGACAA	CASSPGTEAFF	31	0.00115648	33	TCRBV18-01*01	unresolved	TCRBJ01-01*01	Treg	iLN (non-pancreatic)
6207	GAACTAAACCTGAGCTCTCTGGAGCTGGGGGACTCAGCTTTGTATTTCTGTGCCAGCAGCCCTGGCACTGAAGCTTTCTTTGGACAA	CASSPGTEAFF	17	0.00109742	33	TCRBV09-01	unresolved	TCRBJ01-01*01	CD8+	iLN (non-pancreatic)
6207	AGCCTGGCAATCCTGTCCTCAGAACCGGGAGACACGGCACTGTATCTCTGCGCCAGCAGTCCTGGGACTGAAGCTTTCTTTGGACAA	CASSPGTEAFF	9	0.00063364	33	TCRBV23-01*01	unresolved	TCRBJ01-01*01	Tconv	Spleen
6207	CCGCTCAGGCTGGAGTTGGCTGCTCCCTCCCAGACATCTGTGTACTTCTGTGCCAGCAGCCCAGGGACTGAAGCTTTCTTTGGACAA	CASSPGTEAFF	7	0.00049283	33	TCRBV06-06	TCRBD01-01*01	TCRBJ01-01*01	Tconv	Spleen
6207	ATCCTGAGGATCCAGCAGGTAGTGCGAGGAGATTCGGCAGCTTATTTCTGTGCCAGCTCCCCCGGCACTGAAGCTTTCTTTGGACAA	CASSPGTEAFF	11	0.00044298	33	TCRBV18-01*01	TCRBD02-01	TCRBJ01-01*01	Treg	pLN
6207	ACTCTGAAGATCCGGTCCACAAAGCTGGAGGACTCAGCCATGTACTTCTGTGCCAGCAGCCCCGGGACGGAAGCTTTCTTTGGACAA	CASSPGTEAFF	9	0.00041339	33	TCRBV02-01*01	unresolved	TCRBJ01-01*01	Tconv	iLN (non-pancreatic)
6207	TTCCTTCACCTACACACCCTGCAGCCAGAAGACTCAGCCCTGTATCTCTGCGCCAGCAGCCCTGGGACAGAAGCTTTCTTTGGACAA	CASSPGTEAFF	3	0.00019366	33	TCRBV04-03*01	TCRBD01-01*01	TCRBJ01-01*01	CD8+	iLN (non-pancreatic)
6208	ATCCTGAGGATCCAGCAGGTAGTGCGAGGAGATTCGGCAGCTTATTTCTGTGCCAGCTCACCAGGCACTGAAGCTTTCTTTGGACAA	CASSPGTEAFF	9	0.00144455	33	TCRBV18-01*01	unresolved	TCRBJ01-01*01	Treg	Spleen
6211	CCGCTCAGGCTGCTGTCGGCTGCTCCCTCCCAGACATCTGTGTACTTCTGTGCCAGCAGCCCAGGGACTGAAGCTTTCTTTGGACAA	CASSPGTEAFF	44	0.0024421	33	TCRBV06-05*01	TCRBD01-01*01	TCRBJ01-01*01	Treg	pLN
6211	ATCCTGAGGATCCAGCAGGTAGTGCGAGGAGATTCGGCAGCTTATTTCTGTGCCAGCTCCCCGGGGACTGAAGCTTTCTTTGGACAA	CASSPGTEAFF	31	0.00129159	33	TCRBV18-01*01	TCRBD02-01*01	TCRBJ01-01*01	Tconv	pLN
6212	ACTCTGAAGATCCAGCCCTCAGAACCCAGGGACTCAGCTGTGTACTTCTGTGCCAGCAGTCCAGGGACTGAAGCTTTCTTTGGACAA	CASSPGTEAFF	127	0.00684534	33	TCRBV12	TCRBD01-01*01	TCRBJ01-01*01	Treg	pLN
6212	CCTCTCACTGTGACATCGGCCCAAAAGAACCCGACAGCTTTCTATCTCTGTGCCAGTAGTCCAGGGACTGAAGCTTTCTTTGGACAA	CASSPGTEAFF	15	0.00117724	33	TCRBV19-01	TCRBD01-01*01	TCRBJ01-01*01	CD8+	Spleen
6212	GAGCTGAATGTGAACGCCTTGGAGCTGGACGACTCGGCCCTGTATCTCTGTGCCAGCAGCCCTGGAACTGAAGCTTTCTTTGGACAA	CASSPGTEAFF	14	0.00109875	33	TCRBV05-04*01	unresolved	TCRBJ01-01*01	CD8+	Spleen
6220	ATCCTGAGGATCCAGCAGGTAGTGCGAGGAGATTCGGCAGCTTATTTCTGTGCCAGCTCACCGGGGACTGAAGCTTTCTTTGGACAA	CASSPGTEAFF	7	0.00782989	33	TCRBV18-01*01	unresolved	TCRBJ01-01*01	Treg	iLN (non-pancreatic)
6220	GAACTGAACATGAGCTCCTTGGAGCTGGGGGACTCAGCCCTGTACTTCTGTGCCAGCAGCCCGGGGACTGAAGCTTTCTTTGGACAA	CASSPGTEAFF	2	0.00446997	33	TCRBV13-01*01	TCRBD02-01*01	TCRBJ01-01*01	CD8+	iLN (non-pancreatic)
6220	GAGATGAATGTGAGCACCTTGGAGCTGGGGGACTCGGCCCTTTATCTTTGCGCCAGCAGCCCGGGCACTGAAGCTTTCTTTGGACAA	CASSPGTEAFF	53	0.00373532	33	TCRBV05-01*01	TCRBD02-01	TCRBJ01-01*01	Treg	pLN
6242	ATCCTGAGGATCCAGCAGGTAGTGCGAGGAGATTCGGCAGCTTATTTCTGTGCCAGCTCACCGGGCACTGAAGCTTTCTTTGGACAA	CASSPGTEAFF	40	0.0052092	33	TCRBV18-01*01	unresolved	TCRBJ01-01*01	CD8+	Spleen
6242	ATCCTGAGGATCCAGCAGGTAGTGCGAGGAGATTCGGCAGCTTATTTCTGTGCCAGCTCACCTGGGACAGAAGCTTTCTTTGGACAA	CASSPGTEAFF	57	0.00270272	33	TCRBV18-01*01	TCRBD01-01*01	TCRBJ01-01*01	Tconv	pLN
6242	ATCCTGAGGATCCAGCAGGTAGTGCGAGGAGATTCGGCAGCTTATTTCTGTGCCAGCTCACCGGGCACTGAAGCTTTCTTTGGACAA	CASSPGTEAFF	12	0.00099052	33	TCRBV18-01*01	unresolved	TCRBJ01-01*01	CD8+	pLN
6242	ACTCTGACGATCCAGCGCACACAGCAGGAGGACTCGGCCGTGTATCTCTGTGCCAGCAGCCCGGGTACTGAAGCTTTCTTTGGACAA	CASSPGTEAFF	20	0.00094832	33	TCRBV07-02*01	TCRBD02-01	TCRBJ01-01*01	Tconv	pLN
6242	CCGCTCAGGCTGCTGTCGGCTGCTCCCTCCCAGACATCTGTGTACTTCTGTGCCAGCAGTCCCGGTACTGAAGCTTTCTTTGGACAA	CASSPGTEAFF	6	0.00046178	33	TCRBV06-05*01	TCRBD02-01	TCRBJ01-01*01	Treg	pLN
6242	ACCTTGGAGATCCAGCGCACAGAGCAGGGGGACTCGGCCATGTATCTCTGTGCCAGCAGCCCGGGCACTGAAGCTTTCTTTGGACAA	CASSPGTEAFF	3	0.00024763	33	TCRBV07-09	TCRBD02-01	TCRBJ01-01*01	CD8+	pLN
6242	CCCCTGACCCTGGAGTCTGCCAGGCCCTCACATACCTCTCAGTACCTCTGTGCCAGCAGCCCGGGGACTGAAGCTTTCTTTGGACAA	CASSPGTEAFF	3	0.00014225	33	TCRBV25-01*01	TCRBD02-01*01	TCRBJ01-01*01	Tconv	pLN
6243	ACCTTGGAGATCCAGCGCACAGAGCAGGGGGACTCGGCCATGTATCTCTGTGCCAGCAGCCCGGGCACTGAAGCTTTCTTTGGACAA	CASSPGTEAFF	6	0.00038935	33	TCRBV07-09	TCRBD02-01	TCRBJ01-01*01	CD8+	Spleen
6243	GAACTAAACCTGAGCTCTCTGGAGCTGGGGGACTCAGCTTTGTATTTCTGTGCCAGCAGCCCTGGGACTGAAGCTTTCTTTGGACAA	CASSPGTEAFF	2	0.00012978	33	TCRBV09-01	unresolved	TCRBJ01-01*01	CD8+	Spleen
6249	CCGCTCAGGCTGGAGTTGGCTGCTCCCTCCCAGACATCTGTGTACTTCTGTGCCAGCAGCCCCGGGACTGAAGCTTTCTTTGGACAA	CASSPGTEAFF	23	0.00123748	33	TCRBV06-06	TCRBD02-01	TCRBJ01-01*01	CD8+	pLN
6249	ATCCTGAGGATCCAGCAGGTAGTGCGAGGAGATTCGGCAGCTTATTTCTGTGCCAGCTCACCAGGAACTGAAGCTTTCTTTGGACAA	CASSPGTEAFF	21	0.00112988	33	TCRBV18-01*01	unresolved	TCRBJ01-01*01	CD8+	pLN
6249	ACTCTGAAGATCCAGCCCTCAGAACCCAGGGACTCAGCTGTGTACTTCTGTGCCAGCAGCCCTGGCACTGAAGCTTTCTTTGGACAA	CASSPGTEAFF	2	0.00012172	33	TCRBV12	unresolved	TCRBJ01-01*01	Treg	pLN
6254	ACTCTGACGATCCAGCGCACAGAGCAGCGGGACTCGGCCATGTATCGCTGTGCCAGCAGCCCGGGCACTGAAGCTTTCTTTGGACAA	CASSPGTEAFF	8	0.00192139	33	TCRBV07-06*01	TCRBD02-01	TCRBJ01-01*01	Treg	Spleen
6254	TTCCTTCACCTACACACCCTGCAGCCAGAAGACTCGGCCCTGTATCTCTGTGCCAGCAGTCCCGGAACTGAAGCTTTCTTTGGACAA	CASSPGTEAFF	28	0.00187838	33	TCRBV04-02*01	unresolved	TCRBJ01-01*01	CD8+	pLN
6254	ACTCTGACGATCCAGCGCACACAGCAGGAGGACTCGGCCGTGTATCTCTGTGCCAGCAGCCCCGGGACAGAAGCTTTCTTTGGACAA	CASSPGTEAFF	24	0.00161004	33	TCRBV07-02*01	TCRBD01-01*01	TCRBJ01-01*01	CD8+	pLN
6262	ACCTTGGAGATCCAGCGCACAGAGCAGGGGGACTCGGCCATGTATCTCTGTGCCAGCAGCCCCGGCACTGAAGCTTTCTTTGGACAA	CASSPGTEAFF	29	0.00440409	33	TCRBV07-09	TCRBD02-01	TCRBJ01-01*01	CD8+	pLN
6263	ATCCTGAGGATCCAGCAGGTAGTGCGAGGAGATTCGGCAGCTTATTTCTGTGCCAGCTCACCAGGGACTGAAGCTTTCTTTGGACAA	CASSPGTEAFF	17	0.0150676	33	TCRBV18-01*01	unresolved	TCRBJ01-01*01	Treg	Spleen
6263	ACTCTGAAGATCCAGCCCTCAGAACCCAGGGACTCAGCTGTGTACTTCTGTGCCAGCAGCCCGGGCACTGAAGCTTTCTTTGGACAA	CASSPGTEAFF	29	0.00464496	33	TCRBV12	TCRBD02-01	TCRBJ01-01*01	CD8+	Spleen
6264	TCCCTGATTCTGGAGTCCGCCAGCACCAACCAGACATCTATGTACCTCTGTGCCAGCAGCCCTGGCACTGAAGCTTTCTTTGGACAA	CASSPGTEAFF	21	0.00347925	33	TCRBV28-01*01	unresolved	TCRBJ01-01*01	CD8+	Spleen
6264	TCCCTGATTCTGGAGTCCGCCAGCACCAACCAGACATCTATGTACCTCTGTGCCAGCAGTCCAGGAACTGAAGCTTTCTTTGGACAA	CASSPGTEAFF	25	0.00249781	33	TCRBV28-01*01	TCRBD01-01*01	TCRBJ01-01*01	CD8+	pLN
6264	CCGCTCAGGCTGCTGTCGGCTGCTCCCTCCCAGACATCTGTGTACTTCTGTGCCAGCAGCCCCGGGACTGAAGCTTTCTTTGGACAA	CASSPGTEAFF	22	0.00219807	33	TCRBV06-05*01	TCRBD02-01	TCRBJ01-01*01	CD8+	pLN
6265	ATCCTGAGGATCCAGCAGGTAGTGCGAGGAGATTCGGCAGCTTATTTCTGTGCCAGCTCACCAGGGACTGAAGCTTTCTTTGGACAA	CASSPGTEAFF	11	0.00271093	33	TCRBV18-01*01	unresolved	TCRBJ01-01*01	Tconv	pLN
6271	CTGCTGGGGTTGGAGTCGGCTGCTCCCTCCCAAACATCTGTGTACTTCTGTGCCAGCAGTCCAGGGACAGAAGCTTTCTTTGGACAA	CASSPGTEAFF	23	0.0023037	33	TCRBV06	TCRBD01-01*01	TCRBJ01-01*01	CD8+	iLN (non-pancreatic)
6271	ATCCTGAGGATCCAGCAGGTAGTGCGAGGAGATTCGGCAGCTTATTTCTGTGCCAGCTCACCAGGGACTGAAGCTTTCTTTGGACAA	CASSPGTEAFF	9	0.00155716	33	TCRBV18-01*01	unresolved	TCRBJ01-01*01	Treg	iLN (non-pancreatic)
6271	ATCCTGAGGATCCAGCAGGTAGTGCGAGGAGATTCGGCAGCTTATTTCTGTGCCAGCTCACCTGGCACTGAAGCTTTCTTTGGACAA	CASSPGTEAFF	9	0.00078355	33	TCRBV18-01*01	unresolved	TCRBJ01-01*01	CD8+	pLN
6271	ACCTTGGAGATCCAGCGCACAGAGCAGGGGGACTCGGCCATGTATCTCTGTGCCAGCAGCCCCGGGACTGAAGCTTTCTTTGGACAA	CASSPGTEAFF	13	0.0005287	33	TCRBV07-09	TCRBD02-01	TCRBJ01-01*01	Tconv	iLN (non-pancreatic)
6273	CTGCTGGGGTTGGAGTCGGCTGCTCCCTCCCAAACATCTGTGTACTTCTGTGCCAGCAGTCCTGGCACTGAAGCTTTCTTTGGACAA	CASSPGTEAFF	35	0.00377854	33	TCRBV06	unresolved	TCRBJ01-01*01	Tconv	iLN (non-pancreatic)
6273	GAGATGAATGTGAGCACCTTGGAGCTGGGGGACTCGGCCCTTTATCTTTGCGCCAGCAGCCCGGGTACTGAAGCTTTCTTTGGACAA	CASSPGTEAFF	34	0.00367058	33	TCRBV05-01*01	TCRBD02-01	TCRBJ01-01*01	Tconv	iLN (non-pancreatic)
6273	AATCTTCACATCAATTCCCTGGAGCTTGGTGACTCTGCTGTGTATTTCTGTGCCAGCAGCCCAGGGACTGAAGCTTTCTTTGGACAA	CASSPGTEAFF	38	0.00308329	33	TCRBV03	TCRBD01-01*01	TCRBJ01-01*01	CD8+	pLN
6273	ACTCTGACGATCCAGCGCACACAGCAGGAGGACTCGGCCGTGTATCTCTGTGCCAGCAGCCCTGGGACTGAAGCTTTCTTTGGACAA	CASSPGTEAFF	7	0.0005574	33	TCRBV07-02*01	unresolved	TCRBJ01-01*01	CD8+	iLN (non-pancreatic)
6273	ACTCTCAAGATCCAGCCTGCAGAGCTTGGGGACTCGGCCATGTATCTCTGTGCCAGCAGCCCCGGGACAGAAGCTTTCTTTGGACAA	CASSPGTEAFF	2	0.00016228	33	TCRBV11-01*01	TCRBD01-01*01	TCRBJ01-01*01	CD8+	pLN
6274	TTCCTTCACCTACACACCCTGCAGCCAGAAGACTCGGCCCTGTATCTCTGTGCCAGCAGCCCAGGGACTGAAGCTTTCTTTGGACAA	CASSPGTEAFF	176	0.0280483	33	TCRBV04-02*01	TCRBD01-01*01	TCRBJ01-01*01	CD8+	pLN
6274	ACTCTGAAGATCCAGCCCTCAGAACCCAGGGACTCAGCTGTGTACTTCTGTGCCAGCAGCCCCGGGACAGAAGCTTTCTTTGGACAA	CASSPGTEAFF	78	0.00923575	33	TCRBV12	TCRBD01-01*01	TCRBJ01-01*01	Tconv	Spleen
6275	GAACTAAACCTGAGCTCTCTGGAGCTGGGGGACTCAGCTTTGTATTTCTGTGCCAGCAGTCCTGGCACTGAAGCTTTCTTTGGACAA	CASSPGTEAFF	25	0.00873378	33	TCRBV09-01	unresolved	TCRBJ01-01*01	CD8+	iLN (non-pancreatic)
6275	CCCCTGACCCTGGAGTCTGCCAGGCCCTCACATACCTCTCAGTACCTCTGTGCCAGCAGTCCGGGGACTGAAGCTTTCTTTGGACAA	CASSPGTEAFF	6	0.00088014	33	TCRBV25-01*01	TCRBD02-01*01	TCRBJ01-01*01	CD8+	pLN
6278	ACTCTGAAGATCCAGCCCTCAGAACCCAGGGACTCAGCTGTGTACTTCTGTGCCAGCAGTCCGGGGACTGAAGCTTTCTTTGGACAA	CASSPGTEAFF	17	0.00128164	33	TCRBV12	TCRBD02-01*01	TCRBJ01-01*01	Tconv	Spleen
6278	ATCCTGAGGATCCAGCAGGTAGTGCGAGGAGATTCGGCAGCTTATTTCTGTGCCAGCTCACCAGGGACTGAAGCTTTCTTTGGACAA	CASSPGTEAFF	19	0.00092231	33	TCRBV18-01*01	unresolved	TCRBJ01-01*01	Tconv	iLN (non-pancreatic)
6278	ACCTTGGAGATCCAGCGCACAGAGCAGGGGGACTCGGCCATGTATCTCTGTGCCAGCAGCCCGGGCACTGAAGCTTTCTTTGGACAA	CASSPGTEAFF	13	0.00063105	33	TCRBV07-09	TCRBD02-01	TCRBJ01-01*01	Tconv	iLN (non-pancreatic)
6278	ATCCTGAGGATCCAGCAGGTAGTGCGAGGAGATTCGGCAGCTTATTTCTGTGCCAGCTCCCCAGGCACTGAAGCTTTCTTTGGACAA	CASSPGTEAFF	5	0.00024271	33	TCRBV18-01*01	unresolved	TCRBJ01-01*01	Tconv	iLN (non-pancreatic)
6279	TCCCTGATTCTGGAGTCCGCCAGCACCAACCAGACATCTATGTACCTCTGTGCCAGCAGTCCCGGCACTGAAGCTTTCTTTGGACAA	CASSPGTEAFF	77	0.00639181	33	TCRBV28-01*01	TCRBD02-01	TCRBJ01-01*01	Tconv	Spleen
6279	ATCCTGAGGATCCAGCAGGTAGTGCGAGGAGATTCGGCAGCTTATTTCTGTGCCAGCTCACCAGGGACTGAAGCTTTCTTTGGACAA	CASSPGTEAFF	15	0.00238702	33	TCRBV18-01*01	unresolved	TCRBJ01-01*01	Tconv	pLN
6279	ATCCTGAGGATCCAGCAGGTAGTGCGAGGAGATTCGGCAGCTTATTTCTGTGCCAGCTCACCGGGGACTGAAGCTTTCTTTGGACAA	CASSPGTEAFF	17	0.002069	33	TCRBV18-01*01	unresolved	TCRBJ01-01*01	Treg	iLN (non-pancreatic)
6284	GAGCTGAATGTGAACGCCTTGGAGCTGGAGGACTCGGCCCTGTATCTCTGTGCCAGCAGTCCCGGGACTGAAGCTTTCTTTGGACAA	CASSPGTEAFF	128	0.0154649	33	TCRBV05-08*01	TCRBD02-01	TCRBJ01-01*01	CD8+	Spleen
6285	CCTCTCACTGTGACATCGGCCCAAAAGAACCCGACAGCTTTCTATCTCTGTGCCAGTAGCCCGGGCACTGAAGCTTTCTTTGGACAA	CASSPGTEAFF	36	0.00496829	33	TCRBV19-01	TCRBD02-01	TCRBJ01-01*01	Tconv	pLN
6285	ATCCTGAGGATCCAGCAGGTAGTGCGAGGAGATTCGGCAGCTTATTTCTGTGCCAGCTCACCCGGGACTGAAGCTTTCTTTGGACAA	CASSPGTEAFF	15	0.00333242	33	TCRBV18-01*01	TCRBD02-01	TCRBJ01-01*01	Tconv	Spleen
6285	ATCCTGAGGATCCAGCAGGTAGTGCGAGGAGATTCGGCAGCTTATTTCTGTGCCAGCTCACCGGGGACTGAAGCTTTCTTTGGACAA	CASSPGTEAFF	9	0.00124207	33	TCRBV18-01*01	unresolved	TCRBJ01-01*01	Tconv	pLN
6285	CCGCTCAGGCTGCTGTCGGCTGCTCCCTCCCAGACATCTGTGTACTTCTGTGCCAGCAGCCCGGGAACTGAAGCTTTCTTTGGACAA	CASSPGTEAFF	5	0.00120364	33	TCRBV06-05*01	TCRBD02-01*02	TCRBJ01-01*01	CD8+	Spleen
6285	CCGCTCAGGCTGCTGTCGACTGCTCCCTCCCAGACATCTGTGTACTTCTGTGCCAGCAGCCCGGGAACTGAAGCTTTCTTTGGACAA	CASSPGTEAFF	2	0.00048146	33	TCRBV06-05*01	TCRBD02-01*02	TCRBJ01-01*01	CD8+	Spleen
6287	CCGCTCAGGCTGGAGTTGGCTGCTCCCTCCCAGACATCTGTGTACTTCTGTGCCAGCAGTCCCGGGACAGAAGCTTTCTTTGGACAA	CASSPGTEAFF	8	0.00143253	33	TCRBV06-06	TCRBD01-01*01	TCRBJ01-01*01	Tconv	Spleen
6287	TTCCTTCACCTACACACCCTGCAGCCAGAAGACTCGGCCCTGTATCTCTGTGCCAGCAGCCCAGGGACTGAAGCTTTCTTTGGACAA	CASSPGTEAFF	5	0.00076104	33	TCRBV04-02*01	TCRBD01-01*01	TCRBJ01-01*01	CD8+	Spleen
6287	AACCTTCACCTACACGCCCTGCAGCCAGAAGACTCAGCCCTGTATCTCTGCGCCAGCAGCCCAGGGACTGAAGCTTTCTTTGGACAA	CASSPGTEAFF	4	0.00065421	33	TCRBV04-01*01	TCRBD01-01*01	TCRBJ01-01*01	CD8+	pLN
6288	CCTCTCACTGTGACATCGGCCCAAAAGAACCCGACAGCTTTCTATCTCTGTGCCAGTAGTCCGGGCACTGAAGCTTTCTTTGGACAA	CASSPGTEAFF	44	0.00326947	33	TCRBV19-01	TCRBD02-01	TCRBJ01-01*01	Treg	Spleen
6288	CCTCTCACTGTGACATCGGCCCAAAAGAACCCGACAGCTTTCTATCTCTGTGCCAGTAGTCCGGGCACTGAAGCTTTCTTTGGACAA	CASSPGTEAFF	25	0.00235667	33	TCRBV19-01	TCRBD02-01	TCRBJ01-01*01	Tconv	Spleen
6289	CCGCTCAGGCTGGAGTTGGCTGCTCCCTCCCAGACATCTGTGTACTTCTGTGCCAGCAGTCCTGGGACTGAAGCTTTCTTTGGACAA	CASSPGTEAFF	106	0.00656943	33	TCRBV06-06	unresolved	TCRBJ01-01*01	Treg	pLN
6289	ATCCTGAGGATCCAGCAGGTAGTGCGAGGAGATTCGGCAGCTTATTTCTGTGCCAGCTCACCGGGTACTGAAGCTTTCTTTGGACAA	CASSPGTEAFF	29	0.00479762	33	TCRBV18-01*01	unresolved	TCRBJ01-01*01	Treg	Spleen
6289	ACTCTGAAGATCCAGCGCACACAGCAGGAGGACTCCGCCGTGTATCTCTGTGCCAGCAGCCCCGGGACTGAAGCTTTCTTTGGACAA	CASSPGTEAFF	3	0.00049631	33	TCRBV07-08*01	TCRBD02-01	TCRBJ01-01*01	Treg	Spleen
6289	ACTCTGAAGGTGCAGCCTGCAGAACTGGAGGATTCTGGAGTTTATTTCTGTGCCAGCAGCCCTGGGACTGAAGCTTTCTTTGGACAA	CASSPGTEAFF	7	0.00043383	33	TCRBV14-01*01	unresolved	TCRBJ01-01*01	Treg	pLN
6289	ATCCTGAGGATCCAGCAGGTAGTGCGAGGAGATTCGGCAGCTTATTTCTGTGCCAGCTCACCCGGGACTGAAGCTTTCTTTGGACAA	CASSPGTEAFF	3	0.0001737	33	TCRBV18-01*01	TCRBD02-01	TCRBJ01-01*01	Tconv	Spleen
6323	ATCCTGAGGATCCAGCAGGTAGTGCGAGGAGATTCGGCAGCTTATTTCTGTGCCAGCTCACCCGGAACTGAAGCTTTCTTTGGACAA	CASSPGTEAFF	1	0.00689465	33	TCRBV18-01*01	unresolved	TCRBJ01-01*01	Tconv	PBMC

### Sheet: Control
MasterFile_NpodCaseid	Nucleotide	AminoAcid	ReadCount	FrequencyCount	CDR3Length	vMaxResolved	dMaxResolved	jMaxResolved	MasterFile_CellType	MasterFile_CellSource
6174	ATCCTGAGGATCCAGCAGGTAGTGCGAGGAGATTCGGCAGCTTATTTCTGTGCCAGCTCACCAGGAACTGAAGCTTTCTTTGGACAA	CASSPGTEAFF	23	0.00169998	33	TCRBV18-01*01	unresolved	TCRBJ01-01*01	Treg	pLN
6174	CCGCTCAGGCTGCTGTCGGCTGCTCCCTCCCAGACATCTGTGTACTTCTGTGCCAGCAGCCCTGGGACTGAAGCTTTCTTTGGACAA	CASSPGTEAFF	13	0.00164551	33	TCRBV06-05*01	unresolved	TCRBJ01-01*01	CD8+	pLN
6174	CCTCTCACTGTGACATCGGCCCAAAAGAACCCGACAGCTTTCTATCTCTGTGCCAGTAGTCCAGGGACTGAAGCTTTCTTTGGACAA	CASSPGTEAFF	22	0.00162607	33	TCRBV19-01	TCRBD01-01*01	TCRBJ01-01*01	Treg	pLN
6174	CCGCTCAGGCTGCTGTCGGCTGCTCCCTCCCAGACATCTGTGTACTTCTGTGCCAGCAGTCCCGGGACGGAAGCTTTCTTTGGACAA	CASSPGTEAFF	5	0.00063289	33	TCRBV06-05*01	unresolved	TCRBJ01-01*01	CD8+	pLN
6174	ACTCTGACGATCCAGCGCACAGAGCAGCGGGACTCGGCCATGTATCGCTGTGCCAGCAGCCCGGGAACTGAAGCTTTCTTTGGACAA	CASSPGTEAFF	5	0.00063289	33	TCRBV07-06*01	TCRBD02-01*02	TCRBJ01-01*01	CD8+	pLN
6174	GAGATGAATGTGAGCACCTTGGAGCTGGGGGACTCGGCCCTTTATCTTTGCGCCAGCAGCCCGGGCACTGAAGCTTTCTTTGGACAA	CASSPGTEAFF	2	0.00025316	33	TCRBV05-01*01	TCRBD02-01	TCRBJ01-01*01	CD8+	pLN
6174	ATCCTGAGGATCCAGCAGGTAGTGCGAGGAGATTCGGCAGCTTATTTCTGTGCCAGCTCACCGGGCACTGAAGCTTTCTTTGGACAA	CASSPGTEAFF	3	0.00022174	33	TCRBV18-01*01	unresolved	TCRBJ01-01*01	Treg	pLN
6254	ACTCTGACGATCCAGCGCACAGAGCAGCGGGACTCGGCCATGTATCGCTGTGCCAGCAGCCCGGGCACTGAAGCTTTCTTTGGACAA	CASSPGTEAFF	8	0.00192139	33	TCRBV07-06*01	TCRBD02-01	TCRBJ01-01*01	Treg	Spleen
6254	TTCCTTCACCTACACACCCTGCAGCCAGAAGACTCGGCCCTGTATCTCTGTGCCAGCAGTCCCGGAACTGAAGCTTTCTTTGGACAA	CASSPGTEAFF	28	0.00187838	33	TCRBV04-02*01	unresolved	TCRBJ01-01*01	CD8+	pLN
6254	ACTCTGACGATCCAGCGCACACAGCAGGAGGACTCGGCCGTGTATCTCTGTGCCAGCAGCCCCGGGACAGAAGCTTTCTTTGGACAA	CASSPGTEAFF	24	0.00161004	33	TCRBV07-02*01	TCRBD01-01*01	TCRBJ01-01*01	CD8+	pLN
6271	CTGCTGGGGTTGGAGTCGGCTGCTCCCTCCCAAACATCTGTGTACTTCTGTGCCAGCAGTCCAGGGACAGAAGCTTTCTTTGGACAA	CASSPGTEAFF	23	0.0023037	33	TCRBV06	TCRBD01-01*01	TCRBJ01-01*01	CD8+	iLN (non-pancreatic)
6271	ATCCTGAGGATCCAGCAGGTAGTGCGAGGAGATTCGGCAGCTTATTTCTGTGCCAGCTCACCAGGGACTGAAGCTTTCTTTGGACAA	CASSPGTEAFF	9	0.00155716	33	TCRBV18-01*01	unresolved	TCRBJ01-01*01	Treg	iLN (non-pancreatic)
6271	ATCCTGAGGATCCAGCAGGTAGTGCGAGGAGATTCGGCAGCTTATTTCTGTGCCAGCTCACCTGGCACTGAAGCTTTCTTTGGACAA	CASSPGTEAFF	9	0.00078355	33	TCRBV18-01*01	unresolved	TCRBJ01-01*01	CD8+	pLN
6271	ACCTTGGAGATCCAGCGCACAGAGCAGGGGGACTCGGCCATGTATCTCTGTGCCAGCAGCCCCGGGACTGAAGCTTTCTTTGGACAA	CASSPGTEAFF	13	0.0005287	33	TCRBV07-09	TCRBD02-01	TCRBJ01-01*01	Tconv	iLN (non-pancreatic)
6278	ACTCTGAAGATCCAGCCCTCAGAACCCAGGGACTCAGCTGTGTACTTCTGTGCCAGCAGTCCGGGGACTGAAGCTTTCTTTGGACAA	CASSPGTEAFF	17	0.00128164	33	TCRBV12	TCRBD02-01*01	TCRBJ01-01*01	Tconv	Spleen
6278	ATCCTGAGGATCCAGCAGGTAGTGCGAGGAGATTCGGCAGCTTATTTCTGTGCCAGCTCACCAGGGACTGAAGCTTTCTTTGGACAA	CASSPGTEAFF	19	0.00092231	33	TCRBV18-01*01	unresolved	TCRBJ01-01*01	Tconv	iLN (non-pancreatic)
6278	ACCTTGGAGATCCAGCGCACAGAGCAGGGGGACTCGGCCATGTATCTCTGTGCCAGCAGCCCGGGCACTGAAGCTTTCTTTGGACAA	CASSPGTEAFF	13	0.00063105	33	TCRBV07-09	TCRBD02-01	TCRBJ01-01*01	Tconv	iLN (non-pancreatic)
6278	ATCCTGAGGATCCAGCAGGTAGTGCGAGGAGATTCGGCAGCTTATTTCTGTGCCAGCTCCCCAGGCACTGAAGCTTTCTTTGGACAA	CASSPGTEAFF	5	0.00024271	33	TCRBV18-01*01	unresolved	TCRBJ01-01*01	Tconv	iLN (non-pancreatic)
6279	TCCCTGATTCTGGAGTCCGCCAGCACCAACCAGACATCTATGTACCTCTGTGCCAGCAGTCCCGGCACTGAAGCTTTCTTTGGACAA	CASSPGTEAFF	77	0.00639181	33	TCRBV28-01*01	TCRBD02-01	TCRBJ01-01*01	Tconv	Spleen
6279	ATCCTGAGGATCCAGCAGGTAGTGCGAGGAGATTCGGCAGCTTATTTCTGTGCCAGCTCACCAGGGACTGAAGCTTTCTTTGGACAA	CASSPGTEAFF	15	0.00238702	33	TCRBV18-01*01	unresolved	TCRBJ01-01*01	Tconv	pLN
6279	ATCCTGAGGATCCAGCAGGTAGTGCGAGGAGATTCGGCAGCTTATTTCTGTGCCAGCTCACCGGGGACTGAAGCTTTCTTTGGACAA	CASSPGTEAFF	17	0.002069	33	TCRBV18-01*01	unresolved	TCRBJ01-01*01	Treg	iLN (non-pancreatic)
6288	CCTCTCACTGTGACATCGGCCCAAAAGAACCCGACAGCTTTCTATCTCTGTGCCAGTAGTCCGGGCACTGAAGCTTTCTTTGGACAA	CASSPGTEAFF	44	0.00326947	33	TCRBV19-01	TCRBD02-01	TCRBJ01-01*01	Treg	Spleen
6288	CCTCTCACTGTGACATCGGCCCAAAAGAACCCGACAGCTTTCTATCTCTGTGCCAGTAGTCCGGGCACTGAAGCTTTCTTTGGACAA	CASSPGTEAFF	25	0.00235667	33	TCRBV19-01	TCRBD02-01	TCRBJ01-01*01	Tconv	Spleen
6289	CCGCTCAGGCTGGAGTTGGCTGCTCCCTCCCAGACATCTGTGTACTTCTGTGCCAGCAGTCCTGGGACTGAAGCTTTCTTTGGACAA	CASSPGTEAFF	106	0.00656943	33	TCRBV06-06	unresolved	TCRBJ01-01*01	Treg	pLN
6289	ATCCTGAGGATCCAGCAGGTAGTGCGAGGAGATTCGGCAGCTTATTTCTGTGCCAGCTCACCGGGTACTGAAGCTTTCTTTGGACAA	CASSPGTEAFF	29	0.00479762	33	TCRBV18-01*01	unresolved	TCRBJ01-01*01	Treg	Spleen
6289	ACTCTGAAGATCCAGCGCACACAGCAGGAGGACTCCGCCGTGTATCTCTGTGCCAGCAGCCCCGGGACTGAAGCTTTCTTTGGACAA	CASSPGTEAFF	3	0.00049631	33	TCRBV07-08*01	TCRBD02-01	TCRBJ01-01*01	Treg	Spleen
6289	ACTCTGAAGGTGCAGCCTGCAGAACTGGAGGATTCTGGAGTTTATTTCTGTGCCAGCAGCCCTGGGACTGAAGCTTTCTTTGGACAA	CASSPGTEAFF	7	0.00043383	33	TCRBV14-01*01	unresolved	TCRBJ01-01*01	Treg	pLN
6289	ATCCTGAGGATCCAGCAGGTAGTGCGAGGAGATTCGGCAGCTTATTTCTGTGCCAGCTCACCCGGGACTGAAGCTTTCTTTGGACAA	CASSPGTEAFF	3	0.0001737	33	TCRBV18-01*01	TCRBD02-01	TCRBJ01-01*01	Tconv	Spleen

### Sheet: T1D
MasterFile_NpodCaseid	Nucleotide	AminoAcid	ReadCount	FrequencyCount	CDR3Length	vMaxResolved	dMaxResolved	jMaxResolved	MasterFile_CellType	MasterFile_CellSource
6161	CTGCTGGGGTTGGAGTCGGCTGCTCCCTCCCAAACATCTGTGTACTTCTGTGCCAGCAGTCCGGGGACTGAAGCTTTCTTTGGACAA	CASSPGTEAFF	37	0.00443167	33	TCRBV06	TCRBD02-01*01	TCRBJ01-01*01	CD8+	pLN
6161	CCTCTCACTGTGACATCGGCCCAAAAGAACCCGACAGCTTTCTATCTCTGTGCCAGTAGTCCTGGAACTGAAGCTTTCTTTGGACAA	CASSPGTEAFF	6	0.00071865	33	TCRBV19-01	unresolved	TCRBJ01-01*01	CD8+	pLN
6161	ACCTTGGAGATCCAGCGCACAGAGCAGGGGGACTCGGCCATGTATCTCTGTGCCAGCAGCCCGGGGACTGAAGCTTTCTTTGGACAA	CASSPGTEAFF	6	0.00071865	33	TCRBV07-09	TCRBD02-01*01	TCRBJ01-01*01	CD8+	pLN
6161	CCGCTCAGGCTGCTGTCGGCTGCTCCCTCCCAAACATCTGTGTACTTCTGTGCCAGCAGTCCGGGGACTGAAGCTTTCTTTGGACAA	CASSPGTEAFF	2	0.00023955	33	TCRBV06-05*01	TCRBD02-01*01	TCRBJ01-01*01	CD8+	pLN
6193	ATCCTGAGGATCCAGCAGGTAGTGCGAGGAGATTCGGCAGCTTATTTCTGTGCCAGCTCCCCGGGGACTGAAGCTTTCTTTGGACAA	CASSPGTEAFF	13	0.00092453	33	TCRBV18-01*01	TCRBD02-01*01	TCRBJ01-01*01	Treg	pLN
6195	ATCCTGAGGATCCAGCAGGTAGTGCGAGGAGATTCGGCAGCTTATTTCTGTGCCAGCTCACCCGGAACTGAAGCTTTCTTTGGACAA	CASSPGTEAFF	23	0.00159497	33	TCRBV18-01*01	unresolved	TCRBJ01-01*01	CD8+	pLN
6195	CCCCTGATCCTGGAGTCGCCCAGCCCCAACCAGACCTCTCTGTACTTCTGTGCCAGCAGTCCGGGGACAGAAGCTTTCTTTGGACAA	CASSPGTEAFF	17	0.00117889	33	TCRBV27-01*01	TCRBD01-01*01	TCRBJ01-01*01	CD8+	pLN
6195	CTGCTGGGGTTGGAGTCGGCTGCTCCCTCCCAAACATCTGTGTACTTCTGTGCCAGCAGTCCGGGAACTGAAGCTTTCTTTGGACAA	CASSPGTEAFF	15	0.0010402	33	TCRBV06	TCRBD02-01*02	TCRBJ01-01*01	CD8+	pLN
6195	ACCTTGGAGATCCAGCGCACAGAGCAGGGGGACTCGGCCATGTATCTCTGTGCCAGCAGCCCAGGGACTGAAGCTTTCTTTGGACAA	CASSPGTEAFF	14	0.00097085	33	TCRBV07-09	TCRBD01-01*01	TCRBJ01-01*01	CD8+	pLN
6207	ACCTTGGAGATCCAGCGCACAGAGCAGGGGGACTCGGCCATGTATCTCTGTGCCAGCAGCCCGGGGACTGAAGCTTTCTTTGGACAA	CASSPGTEAFF	56	0.00477196	33	TCRBV07-09	TCRBD02-01*01	TCRBJ01-01*01	CD8+	Spleen
6207	AACCTTCACCTACACGCCCTGCAGCCAGAAGACTCAGCCCTGTATCTCTGCGCCAGCAGCCCTGGGACAGAAGCTTTCTTTGGACAA	CASSPGTEAFF	48	0.00309859	33	TCRBV04-01*01	TCRBD01-01*01	TCRBJ01-01*01	CD8+	iLN (non-pancreatic)
6207	CCGCTCAGGCTGCTGTCGGCTGCTCCCTCCCAGACATCTGTGTACTTCTGTGCCAGCAGTCCAGGAACTGAAGCTTTCTTTGGACAA	CASSPGTEAFF	27	0.00190093	33	TCRBV06-05*01	TCRBD01-01*01	TCRBJ01-01*01	Tconv	Spleen
6207	ATCCTGAGGATCCAGCAGGTAGTGCGAGGAGATTCGGCAGCTTATTTCTGTGCCAGCTCACCGGGTACTGAAGCTTTCTTTGGACAA	CASSPGTEAFF	37	0.00169948	33	TCRBV18-01*01	unresolved	TCRBJ01-01*01	Tconv	iLN (non-pancreatic)
6207	CCGCTCAGGCTGCTGTCGGCTGCTCCCTCCCAGACATCTGTGTACTTCTGTGCCAGCAGTCCCGGCACTGAAGCTTTCTTTGGACAA	CASSPGTEAFF	25	0.00154291	33	TCRBV06-05*01	TCRBD02-01	TCRBJ01-01*01	CD8+	pLN
6207	ACTCTGAAGATCCGGTCCACAAAGCTGGAGGACTCAGCCATGTACTTCTGTGCCAGCAGCCCCGGGACCGAAGCTTTCTTTGGACAA	CASSPGTEAFF	33	0.00151575	33	TCRBV02-01*01	unresolved	TCRBJ01-01*01	Tconv	iLN (non-pancreatic)
6207	ATCCTGAGGATCCAGCAGGTAGTGCGAGGAGATTCGGCAGCTTATTTCTGTGCCAGCTCACCTGGCACTGAAGCTTTCTTTGGACAA	CASSPGTEAFF	31	0.00115648	33	TCRBV18-01*01	unresolved	TCRBJ01-01*01	Treg	iLN (non-pancreatic)
6207	GAACTAAACCTGAGCTCTCTGGAGCTGGGGGACTCAGCTTTGTATTTCTGTGCCAGCAGCCCTGGCACTGAAGCTTTCTTTGGACAA	CASSPGTEAFF	17	0.00109742	33	TCRBV09-01	unresolved	TCRBJ01-01*01	CD8+	iLN (non-pancreatic)
6207	AGCCTGGCAATCCTGTCCTCAGAACCGGGAGACACGGCACTGTATCTCTGCGCCAGCAGTCCTGGGACTGAAGCTTTCTTTGGACAA	CASSPGTEAFF	9	0.00063364	33	TCRBV23-01*01	unresolved	TCRBJ01-01*01	Tconv	Spleen
6207	CCGCTCAGGCTGGAGTTGGCTGCTCCCTCCCAGACATCTGTGTACTTCTGTGCCAGCAGCCCAGGGACTGAAGCTTTCTTTGGACAA	CASSPGTEAFF	7	0.00049283	33	TCRBV06-06	TCRBD01-01*01	TCRBJ01-01*01	Tconv	Spleen
6207	ATCCTGAGGATCCAGCAGGTAGTGCGAGGAGATTCGGCAGCTTATTTCTGTGCCAGCTCCCCCGGCACTGAAGCTTTCTTTGGACAA	CASSPGTEAFF	11	0.00044298	33	TCRBV18-01*01	TCRBD02-01	TCRBJ01-01*01	Treg	pLN
6207	ACTCTGAAGATCCGGTCCACAAAGCTGGAGGACTCAGCCATGTACTTCTGTGCCAGCAGCCCCGGGACGGAAGCTTTCTTTGGACAA	CASSPGTEAFF	9	0.00041339	33	TCRBV02-01*01	unresolved	TCRBJ01-01*01	Tconv	iLN (non-pancreatic)
6207	TTCCTTCACCTACACACCCTGCAGCCAGAAGACTCAGCCCTGTATCTCTGCGCCAGCAGCCCTGGGACAGAAGCTTTCTTTGGACAA	CASSPGTEAFF	3	0.00019366	33	TCRBV04-03*01	TCRBD01-01*01	TCRBJ01-01*01	CD8+	iLN (non-pancreatic)
6208	ATCCTGAGGATCCAGCAGGTAGTGCGAGGAGATTCGGCAGCTTATTTCTGTGCCAGCTCACCAGGCACTGAAGCTTTCTTTGGACAA	CASSPGTEAFF	9	0.00144455	33	TCRBV18-01*01	unresolved	TCRBJ01-01*01	Treg	Spleen
6211	CCGCTCAGGCTGCTGTCGGCTGCTCCCTCCCAGACATCTGTGTACTTCTGTGCCAGCAGCCCAGGGACTGAAGCTTTCTTTGGACAA	CASSPGTEAFF	44	0.0024421	33	TCRBV06-05*01	TCRBD01-01*01	TCRBJ01-01*01	Treg	pLN
6211	ATCCTGAGGATCCAGCAGGTAGTGCGAGGAGATTCGGCAGCTTATTTCTGTGCCAGCTCCCCGGGGACTGAAGCTTTCTTTGGACAA	CASSPGTEAFF	31	0.00129159	33	TCRBV18-01*01	TCRBD02-01*01	TCRBJ01-01*01	Tconv	pLN
6212	ACTCTGAAGATCCAGCCCTCAGAACCCAGGGACTCAGCTGTGTACTTCTGTGCCAGCAGTCCAGGGACTGAAGCTTTCTTTGGACAA	CASSPGTEAFF	127	0.00684534	33	TCRBV12	TCRBD01-01*01	TCRBJ01-01*01	Treg	pLN
6212	CCTCTCACTGTGACATCGGCCCAAAAGAACCCGACAGCTTTCTATCTCTGTGCCAGTAGTCCAGGGACTGAAGCTTTCTTTGGACAA	CASSPGTEAFF	15	0.00117724	33	TCRBV19-01	TCRBD01-01*01	TCRBJ01-01*01	CD8+	Spleen
6212	GAGCTGAATGTGAACGCCTTGGAGCTGGACGACTCGGCCCTGTATCTCTGTGCCAGCAGCCCTGGAACTGAAGCTTTCTTTGGACAA	CASSPGTEAFF	14	0.00109875	33	TCRBV05-04*01	unresolved	TCRBJ01-01*01	CD8+	Spleen
6220	ATCCTGAGGATCCAGCAGGTAGTGCGAGGAGATTCGGCAGCTTATTTCTGTGCCAGCTCACCGGGGACTGAAGCTTTCTTTGGACAA	CASSPGTEAFF	7	0.00782989	33	TCRBV18-01*01	unresolved	TCRBJ01-01*01	Treg	iLN (non-pancreatic)
6220	GAACTGAACATGAGCTCCTTGGAGCTGGGGGACTCAGCCCTGTACTTCTGTGCCAGCAGCCCGGGGACTGAAGCTTTCTTTGGACAA	CASSPGTEAFF	2	0.00446997	33	TCRBV13-01*01	TCRBD02-01*01	TCRBJ01-01*01	CD8+	iLN (non-pancreatic)
6220	GAGATGAATGTGAGCACCTTGGAGCTGGGGGACTCGGCCCTTTATCTTTGCGCCAGCAGCCCGGGCACTGAAGCTTTCTTTGGACAA	CASSPGTEAFF	53	0.00373532	33	TCRBV05-01*01	TCRBD02-01	TCRBJ01-01*01	Treg	pLN
6242	ATCCTGAGGATCCAGCAGGTAGTGCGAGGAGATTCGGCAGCTTATTTCTGTGCCAGCTCACCGGGCACTGAAGCTTTCTTTGGACAA	CASSPGTEAFF	40	0.0052092	33	TCRBV18-01*01	unresolved	TCRBJ01-01*01	CD8+	Spleen
6242	ATCCTGAGGATCCAGCAGGTAGTGCGAGGAGATTCGGCAGCTTATTTCTGTGCCAGCTCACCTGGGACAGAAGCTTTCTTTGGACAA	CASSPGTEAFF	57	0.00270272	33	TCRBV18-01*01	TCRBD01-01*01	TCRBJ01-01*01	Tconv	pLN
6242	ATCCTGAGGATCCAGCAGGTAGTGCGAGGAGATTCGGCAGCTTATTTCTGTGCCAGCTCACCGGGCACTGAAGCTTTCTTTGGACAA	CASSPGTEAFF	12	0.00099052	33	TCRBV18-01*01	unresolved	TCRBJ01-01*01	CD8+	pLN
6242	ACTCTGACGATCCAGCGCACACAGCAGGAGGACTCGGCCGTGTATCTCTGTGCCAGCAGCCCGGGTACTGAAGCTTTCTTTGGACAA	CASSPGTEAFF	20	0.00094832	33	TCRBV07-02*01	TCRBD02-01	TCRBJ01-01*01	Tconv	pLN
6242	CCGCTCAGGCTGCTGTCGGCTGCTCCCTCCCAGACATCTGTGTACTTCTGTGCCAGCAGTCCCGGTACTGAAGCTTTCTTTGGACAA	CASSPGTEAFF	6	0.00046178	33	TCRBV06-05*01	TCRBD02-01	TCRBJ01-01*01	Treg	pLN
6242	ACCTTGGAGATCCAGCGCACAGAGCAGGGGGACTCGGCCATGTATCTCTGTGCCAGCAGCCCGGGCACTGAAGCTTTCTTTGGACAA	CASSPGTEAFF	3	0.00024763	33	TCRBV07-09	TCRBD02-01	TCRBJ01-01*01	CD8+	pLN
6242	CCCCTGACCCTGGAGTCTGCCAGGCCCTCACATACCTCTCAGTACCTCTGTGCCAGCAGCCCGGGGACTGAAGCTTTCTTTGGACAA	CASSPGTEAFF	3	0.00014225	33	TCRBV25-01*01	TCRBD02-01*01	TCRBJ01-01*01	Tconv	pLN
6243	ACCTTGGAGATCCAGCGCACAGAGCAGGGGGACTCGGCCATGTATCTCTGTGCCAGCAGCCCGGGCACTGAAGCTTTCTTTGGACAA	CASSPGTEAFF	6	0.00038935	33	TCRBV07-09	TCRBD02-01	TCRBJ01-01*01	CD8+	Spleen
6243	GAACTAAACCTGAGCTCTCTGGAGCTGGGGGACTCAGCTTTGTATTTCTGTGCCAGCAGCCCTGGGACTGAAGCTTTCTTTGGACAA	CASSPGTEAFF	2	0.00012978	33	TCRBV09-01	unresolved	TCRBJ01-01*01	CD8+	Spleen
6262	ACCTTGGAGATCCAGCGCACAGAGCAGGGGGACTCGGCCATGTATCTCTGTGCCAGCAGCCCCGGCACTGAAGCTTTCTTTGGACAA	CASSPGTEAFF	29	0.00440409	33	TCRBV07-09	TCRBD02-01	TCRBJ01-01*01	CD8+	pLN
6263	ATCCTGAGGATCCAGCAGGTAGTGCGAGGAGATTCGGCAGCTTATTTCTGTGCCAGCTCACCAGGGACTGAAGCTTTCTTTGGACAA	CASSPGTEAFF	17	0.0150676	33	TCRBV18-01*01	unresolved	TCRBJ01-01*01	Treg	Spleen
6263	ACTCTGAAGATCCAGCCCTCAGAACCCAGGGACTCAGCTGTGTACTTCTGTGCCAGCAGCCCGGGCACTGAAGCTTTCTTTGGACAA	CASSPGTEAFF	29	0.00464496	33	TCRBV12	TCRBD02-01	TCRBJ01-01*01	CD8+	Spleen
6264	TCCCTGATTCTGGAGTCCGCCAGCACCAACCAGACATCTATGTACCTCTGTGCCAGCAGCCCTGGCACTGAAGCTTTCTTTGGACAA	CASSPGTEAFF	21	0.00347925	33	TCRBV28-01*01	unresolved	TCRBJ01-01*01	CD8+	Spleen
6264	TCCCTGATTCTGGAGTCCGCCAGCACCAACCAGACATCTATGTACCTCTGTGCCAGCAGTCCAGGAACTGAAGCTTTCTTTGGACAA	CASSPGTEAFF	25	0.00249781	33	TCRBV28-01*01	TCRBD01-01*01	TCRBJ01-01*01	CD8+	pLN
6264	CCGCTCAGGCTGCTGTCGGCTGCTCCCTCCCAGACATCTGTGTACTTCTGTGCCAGCAGCCCCGGGACTGAAGCTTTCTTTGGACAA	CASSPGTEAFF	22	0.00219807	33	TCRBV06-05*01	TCRBD02-01	TCRBJ01-01*01	CD8+	pLN
6265	ATCCTGAGGATCCAGCAGGTAGTGCGAGGAGATTCGGCAGCTTATTTCTGTGCCAGCTCACCAGGGACTGAAGCTTTCTTTGGACAA	CASSPGTEAFF	11	0.00271093	33	TCRBV18-01*01	unresolved	TCRBJ01-01*01	Tconv	pLN
6285	CCTCTCACTGTGACATCGGCCCAAAAGAACCCGACAGCTTTCTATCTCTGTGCCAGTAGCCCGGGCACTGAAGCTTTCTTTGGACAA	CASSPGTEAFF	36	0.00496829	33	TCRBV19-01	TCRBD02-01	TCRBJ01-01*01	Tconv	pLN
6285	ATCCTGAGGATCCAGCAGGTAGTGCGAGGAGATTCGGCAGCTTATTTCTGTGCCAGCTCACCCGGGACTGAAGCTTTCTTTGGACAA	CASSPGTEAFF	15	0.00333242	33	TCRBV18-01*01	TCRBD02-01	TCRBJ01-01*01	Tconv	Spleen
6285	ATCCTGAGGATCCAGCAGGTAGTGCGAGGAGATTCGGCAGCTTATTTCTGTGCCAGCTCACCGGGGACTGAAGCTTTCTTTGGACAA	CASSPGTEAFF	9	0.00124207	33	TCRBV18-01*01	unresolved	TCRBJ01-01*01	Tconv	pLN
6285	CCGCTCAGGCTGCTGTCGGCTGCTCCCTCCCAGACATCTGTGTACTTCTGTGCCAGCAGCCCGGGAACTGAAGCTTTCTTTGGACAA	CASSPGTEAFF	5	0.00120364	33	TCRBV06-05*01	TCRBD02-01*02	TCRBJ01-01*01	CD8+	Spleen
6285	CCGCTCAGGCTGCTGTCGACTGCTCCCTCCCAGACATCTGTGTACTTCTGTGCCAGCAGCCCGGGAACTGAAGCTTTCTTTGGACAA	CASSPGTEAFF	2	0.00048146	33	TCRBV06-05*01	TCRBD02-01*02	TCRBJ01-01*01	CD8+	Spleen
6323	ATCCTGAGGATCCAGCAGGTAGTGCGAGGAGATTCGGCAGCTTATTTCTGTGCCAGCTCACCCGGAACTGAAGCTTTCTTTGGACAA	CASSPGTEAFF	1	0.00689465	33	TCRBV18-01*01	unresolved	TCRBJ01-01*01	Tconv	PBMC

### Sheet: T2D
MasterFile_NpodCaseid	Nucleotide	AminoAcid	ReadCount	FrequencyCount	CDR3Length	vMaxResolved	dMaxResolved	jMaxResolved	MasterFile_CellType	MasterFile_CellSource
6249	CCGCTCAGGCTGGAGTTGGCTGCTCCCTCCCAGACATCTGTGTACTTCTGTGCCAGCAGCCCCGGGACTGAAGCTTTCTTTGGACAA	CASSPGTEAFF	23	0.00123748	33	TCRBV06-06	TCRBD02-01	TCRBJ01-01*01	CD8+	pLN
6249	ATCCTGAGGATCCAGCAGGTAGTGCGAGGAGATTCGGCAGCTTATTTCTGTGCCAGCTCACCAGGAACTGAAGCTTTCTTTGGACAA	CASSPGTEAFF	21	0.00112988	33	TCRBV18-01*01	unresolved	TCRBJ01-01*01	CD8+	pLN
6249	ACTCTGAAGATCCAGCCCTCAGAACCCAGGGACTCAGCTGTGTACTTCTGTGCCAGCAGCCCTGGCACTGAAGCTTTCTTTGGACAA	CASSPGTEAFF	2	0.00012172	33	TCRBV12	unresolved	TCRBJ01-01*01	Treg	pLN
6273	CTGCTGGGGTTGGAGTCGGCTGCTCCCTCCCAAACATCTGTGTACTTCTGTGCCAGCAGTCCTGGCACTGAAGCTTTCTTTGGACAA	CASSPGTEAFF	35	0.00377854	33	TCRBV06	unresolved	TCRBJ01-01*01	Tconv	iLN (non-pancreatic)
6273	GAGATGAATGTGAGCACCTTGGAGCTGGGGGACTCGGCCCTTTATCTTTGCGCCAGCAGCCCGGGTACTGAAGCTTTCTTTGGACAA	CASSPGTEAFF	34	0.00367058	33	TCRBV05-01*01	TCRBD02-01	TCRBJ01-01*01	Tconv	iLN (non-pancreatic)
6273	AATCTTCACATCAATTCCCTGGAGCTTGGTGACTCTGCTGTGTATTTCTGTGCCAGCAGCCCAGGGACTGAAGCTTTCTTTGGACAA	CASSPGTEAFF	38	0.00308329	33	TCRBV03	TCRBD01-01*01	TCRBJ01-01*01	CD8+	pLN
6273	ACTCTGACGATCCAGCGCACACAGCAGGAGGACTCGGCCGTGTATCTCTGTGCCAGCAGCCCTGGGACTGAAGCTTTCTTTGGACAA	CASSPGTEAFF	7	0.0005574	33	TCRBV07-02*01	unresolved	TCRBJ01-01*01	CD8+	iLN (non-pancreatic)
6273	ACTCTCAAGATCCAGCCTGCAGAGCTTGGGGACTCGGCCATGTATCTCTGTGCCAGCAGCCCCGGGACAGAAGCTTTCTTTGGACAA	CASSPGTEAFF	2	0.00016228	33	TCRBV11-01*01	TCRBD01-01*01	TCRBJ01-01*01	CD8+	pLN
6274	TTCCTTCACCTACACACCCTGCAGCCAGAAGACTCGGCCCTGTATCTCTGTGCCAGCAGCCCAGGGACTGAAGCTTTCTTTGGACAA	CASSPGTEAFF	176	0.0280483	33	TCRBV04-02*01	TCRBD01-01*01	TCRBJ01-01*01	CD8+	pLN
6274	ACTCTGAAGATCCAGCCCTCAGAACCCAGGGACTCAGCTGTGTACTTCTGTGCCAGCAGCCCCGGGACAGAAGCTTTCTTTGGACAA	CASSPGTEAFF	78	0.00923575	33	TCRBV12	TCRBD01-01*01	TCRBJ01-01*01	Tconv	Spleen
6275	GAACTAAACCTGAGCTCTCTGGAGCTGGGGGACTCAGCTTTGTATTTCTGTGCCAGCAGTCCTGGCACTGAAGCTTTCTTTGGACAA	CASSPGTEAFF	25	0.00873378	33	TCRBV09-01	unresolved	TCRBJ01-01*01	CD8+	iLN (non-pancreatic)
6275	CCCCTGACCCTGGAGTCTGCCAGGCCCTCACATACCTCTCAGTACCTCTGTGCCAGCAGTCCGGGGACTGAAGCTTTCTTTGGACAA	CASSPGTEAFF	6	0.00088014	33	TCRBV25-01*01	TCRBD02-01*01	TCRBJ01-01*01	CD8+	pLN

### Sheet: TBD
MasterFile_NpodCaseid	Nucleotide	AminoAcid	ReadCount	FrequencyCount	CDR3Length	vMaxResolved	dMaxResolved	jMaxResolved	MasterFile_CellType	MasterFile_CellSource
6284	GAGCTGAATGTGAACGCCTTGGAGCTGGAGGACTCGGCCCTGTATCTCTGTGCCAGCAGTCCCGGGACTGAAGCTTTCTTTGGACAA	CASSPGTEAFF	128	0.0154649	33	TCRBV05-08*01	TCRBD02-01	TCRBJ01-01*01	CD8+	Spleen
6287	CCGCTCAGGCTGGAGTTGGCTGCTCCCTCCCAGACATCTGTGTACTTCTGTGCCAGCAGTCCCGGGACAGAAGCTTTCTTTGGACAA	CASSPGTEAFF	8	0.00143253	33	TCRBV06-06	TCRBD01-01*01	TCRBJ01-01*01	Tconv	Spleen
6287	TTCCTTCACCTACACACCCTGCAGCCAGAAGACTCGGCCCTGTATCTCTGTGCCAGCAGCCCAGGGACTGAAGCTTTCTTTGGACAA	CASSPGTEAFF	5	0.00076104	33	TCRBV04-02*01	TCRBD01-01*01	TCRBJ01-01*01	CD8+	Spleen
6287	AACCTTCACCTACACGCCCTGCAGCCAGAAGACTCAGCCCTGTATCTCTGCGCCAGCAGCCCAGGGACTGAAGCTTTCTTTGGACAA	CASSPGTEAFF	4	0.00065421	33	TCRBV04-01*01	TCRBD01-01*01	TCRBJ01-01*01	CD8+	pLN
