## Supplemental table 6b for "Apposed networks of interacting TCRs and BCRs exhibiting mosaicked CDR3 sequences made of fixed junctional motifs"

### Sheet: CASSGPTEAFF TCRdb
RunId	ProjectId	AASeq	CellType	CellSource	Condition	Vregion	Jregion	Length	cloneFraction
IMM36_sample15	immunoSEQ36	CASSGPTEAFF	Unknown	Ileum,Intestine	Crohn‚Äôs disease,Inflammatory Bowel Disease	TRBV27-1	TRBJ1-1	11	0.000155506
SRR9161100	PRJNA544699	CASSGPTEAFF	Unknown	Lung	Non-small cell lung cancer,early-stage	TRBV7-6	TRBJ1-1	11	0.00012713
SRR10337774	PRJNA579190	CASSGPTEAFF	CD8+	PBMC	Susac syndrome	TRBV6-2	TRBJ1-1	11	0.00012021
IMM80_sample44	immunoSEQ80	CASSGPTEAFF	CXCR5+,CD38-,CD4+	PBMC	Influenza,Vaccination	TRBV6-1	TRBJ1-4	11	9.58819e-05
IMM80_sample44	immunoSEQ80	CASSGPTEAFF	CXCR5+,CD38-,CD4+	PBMC	Influenza,Vaccination	TRBV6-1	TRBJ1-4	11	9.58819e-05
IMM02_sample118	immunoSEQ02	CASSGPTEAFF	Unknown	PBMC	Melanoma	TRBV4-3	TRBJ2-7	11	7.59071e-05
IMM02_sample118	immunoSEQ02	CASSGPTEAFF	Unknown	PBMC	Melanoma	TRBV4-3	TRBJ2-7	11	7.59071e-05
SRR060712	PRJNA79707	CASSGPTEAFF	Unknown	PBMC	Healthy	TRBV5-1	TRBJ1-1	11	7.519e-05
IMM36_sample199	immunoSEQ36	CASSGPTEAFF	Unknown	Ileum,Intestine	Crohn‚Äôs disease,Inflammatory Bowel Disease	TRBV6-6	TRBJ2-5	11	7.42418e-05
SRR9161039	PRJNA544699	CASSGPTEAFF	Unknown	Lung	Non-small cell lung cancer,early-stage	TRBV3-1	TRBJ1-1	11	6.277e-05
IMM67_sample41	immunoSEQ67	CASSGPTEAFF	T CM,T Memory	Blood	Healthy	TRBV2-1	TRBJ2-7	11	4.02825e-05
IMM67_sample41	immunoSEQ67	CASSGPTEAFF	T CM,T Memory	Blood	Healthy	TRBV2-1	TRBJ2-7	11	4.02825e-05
IMM84_sample25	immunoSEQ84	CASSGPTEAFF	Unknown	PBMC	Healthy	TRBV9-1	TRBJ2-3	11	2.96284e-05
IMM84_sample25	immunoSEQ84	CASSGPTEAFF	Unknown	PBMC	Healthy	TRBV9-1	TRBJ2-3	11	2.96284e-05
IMM84_sample19	immunoSEQ84	CASSGPTEAFF	Unknown	PBMC	Healthy	TRBV4-1	TRBJ1-1	11	2.47994e-05
IMM84_sample19	immunoSEQ84	CASSGPTEAFF	Unknown	PBMC	Healthy	TRBV4-1	TRBJ1-1	11	2.47994e-05
SRR9160526	PRJNA544699	CASSGPTEAFF	Unknown	PBMC	Non-small cell lung cancer,early-stage	TRBV3-1	TRBJ1-1	11	2.449e-05
SRR4450957	PRJNA329041	CASSGPTEAFF	CD45RO+	Unknown	Healthy	TRBV12-3	TRBJ1-1	11	2.396e-05
IMM84_sample99	immunoSEQ84	CASSGPTEAFF	Unknown	PBMC	Healthy	TRBV5-1	TRBJ1-1	11	1.5329e-05
IMM84_sample85	immunoSEQ84	CASSGPTEAFF	Unknown	PBMC	Healthy	TRBV2-1	TRBJ2-7	11	1.39966e-05
IMM67_sample2	immunoSEQ67	CASSGPTEAFF	Treg	Blood	Healthy	TRBV6-4	TRBJ1-1	11	1.37107e-05
IMM67_sample2	immunoSEQ67	CASSGPTEAFF	Treg	Blood	Healthy	TRBV6-4	TRBJ1-1	11	1.37107e-05
IMM68_sample7	immunoSEQ68	CASSGPTEAFF	T Memory,CD4+	Blood	Cytomegalovirus	TRBV2-1	TRBJ2-3	11	1.33788e-05
IMM68_sample7	immunoSEQ68	CASSGPTEAFF	T Memory,CD4+	Blood	Cytomegalovirus	TRBV2-1	TRBJ2-3	11	1.33788e-05
IMM68_sample7	immunoSEQ68	CASSGPTEAFF	T Memory,CD4+	Blood	Cytomegalovirus	TRBV2-1	TRBJ2-3	11	1.33788e-05
IMM84_sample13	immunoSEQ84	CASSGPTEAFF	Unknown	PBMC	Healthy	TRBV2-1	TRBJ2-7	11	1.05602e-05
IMM84_sample13	immunoSEQ84	CASSGPTEAFF	Unknown	PBMC	Healthy	TRBV2-1	TRBJ2-7	11	1.05602e-05
SRR8491836	PRJNA516296	CASSGPTEAFF	Unknown	Unknown	Graves' ophthalmopathy	TRBV12-3	TRBJ1-1	11	1.016e-05
IMM46_sample83	immunoSEQ46	CASSGPTEAFF	Unknown	Unknown	Melanoma	TRBV25-1	TRBJ1-1	11	1.01233e-05
IMM46_sample83	immunoSEQ46	CASSGPTEAFF	Unknown	Unknown	Melanoma	TRBV25-1	TRBJ1-1	11	1.01233e-05
IMM46_sample83	immunoSEQ46	CASSGPTEAFF	Unknown	Unknown	Melanoma	TRBV25-1	TRBJ1-1	11	1.01233e-05
IMM31_sample26	immunoSEQ31	CASSGPTEAFF	CD4+	Unknown	Liver transplantation	TRBV7-8	TRBJ2-7	11	9.32727e-06
Patient_5_otherTreg	immunoSEQ04	CASSGPTEAFF	CD4+,Treg	Blood	Juvenile Idiopathic Arthritis	TRBV18-01	TRBJ01-01	11	8.91195e-06
IMM67_sample72	immunoSEQ67	CASSGPTEAFF	T Naive	Blood	Healthy	TRBV19-1	TRBJ2-3	11	4.00962e-06
IMM67_sample72	immunoSEQ67	CASSGPTEAFF	T Naive	Blood	Healthy	TRBV19-1	TRBJ2-3	11	4.00962e-06
